# Searching for influencers among placental immune cells in preeclampsia

**DOI:** 10.1101/2025.03.04.641363

**Authors:** Hyojung Paik, Tae Lyun Ko, Myungsun Park, Jong-Eun Park, Danial Bunis, Marina Sirota, Byung Soo Lee, Hyeong-Sam Heo, Sung Ki Lee

**Affiliations:** Center for Biomedical Computing, Korea Institute of Science and Technology Information (KISTI), and Department of Data and HPC Science, Korea National University of Science and Technology (UST), Daejeon 34141, Republic of Korea; Graduate School of Medical Science and Engineering, KAIST, Daejeon 34141, Republic of Korea; Department of Obstetrics and Gynecology, College of Medicine, Myunggok Medical Research Institute, Konyang University, Daejeon 158, Republic of Korea; CoLabs, Bakar ImmunoX Initiative, University of California, San Francisco, CA94143, USA; Bakar Computational Health Sciences Institute (BCHSI), University of California, San Francisco, CA94158 USA; New Drug Development Center, OSONG Medical Innovation Foundation, Chungbuk 28515, Republic of Korea

**Author notes:** These authors are equally contributed (Hyojung Paik, Tae Lyun Ko).

## Abstract

Cells in maternal and fetal immune systems may communicate, leading to immune tolerance during pregnancy; however, this hypothesis remains controversial. Here, we profiled single-cell transcriptional signatures in placental layers comprising the maternal–fetal interface and deep placenta, then searched for genes associated with preeclampsia. To investigate the underlying principle of the failure of immune tolerance, we started by clarifying the systemic framework, comprising models of immune interaction frequency (IIF) and specific triggers (i.e., influencers) of tolerance (IT). We generated single-cell transcriptional profiles of normal term (Norms) and preeclampsia preterm (PePT) parturitions. Fetal and maternal cells are admixed across the placenta, for both Norms and PePTs, rejecting the IIF model of immune failure during pregnancy posed by excessive interactions between fetomaternal cells. Whereas placental layers are well mixed with maternal cells, we identified a conserved gradual immune transition of fetal T-cells in both PePT and Norm, disproving the IIF model. To search for influencers of PePT in the IT model, we established and validated a classification model for PePT and Norm immune cells, including T-cells, and then prioritized major contributors to the classifier model, which are highly enriched in ligands and receptors (*p* = 5.98e^−5^). Among the prioritized ligand receptors, SPP1 and CD44 are suggested as influencers of inflammation signatures and were experimentally validated by the exclusive colocalization of SPP1- and CD44-expressing cells in the PePT placentas. Different interleukin-4 and interferon-γ levels in the serum and urine of PePTs further support the contribution of SPP1 to associated pathways, including allograft rejection. Our findings provide insight into the influence of specific immune interactions between cells in the human placenta and their influencer-derived impact on PePT.
