## SupplementalData for "Searching for influencers among placental immune cells in preeclampsia": Supplemental Data 2.xlsx

### Sheet: Olink Target 96 Immune Response
data S2. Target proteins in Olink pannels.
UniProt ID	Gene	Protein name	panel
P28845	HSD11B1	Corticosteroid 11-beta-dehydrogenase isozyme 1	96ImmuneRes
P30044	PRDX5	Peroxiredoxin-5	96ImmuneRes
P30048	PRDX3	Thioredoxin-dependent peroxide reductase	96ImmuneRes
P34130	NTF4	Neurotrophin-4	96ImmuneRes
P35240	NF2	Merlin	96ImmuneRes
P42701	IL12RB1	Interleukin-12 receptor subunit beta-1	96ImmuneRes
P48061	CXCL12	Stromal cell-derived factor 1	96ImmuneRes
P48740	MASP1	Mannan-binding lectin serine protease 1	96ImmuneRes
P50135	HNMT	Histamine N-methyltransferase	96ImmuneRes
P51617	IRAK1	Interleukin-1 receptor-associated kinase 1	96ImmuneRes
P51671	CCL11	Eotaxin	96ImmuneRes
P52823	STC1	Stanniocalcin-1	96ImmuneRes
P58499	FAM3B	Protein FAM3B	96ImmuneRes
P63241	EIF5A	Eukaryotic translation initiation factor 5A-1	96ImmuneRes
P78310	CXADR	Coxsackievirus and adenovirus receptor	96ImmuneRes
P78362	SRPK2	SRSF protein kinase 2	96ImmuneRes
P78410	BTN3A2	Butyrophilin subfamily 3 member A2	96ImmuneRes
Q01151	CD83	CD83 antigen	96ImmuneRes
Q03431	PTH1R	Parathyroid hormone/parathyroid hormone-related peptide receptor	96ImmuneRes
Q04637	EIF4G1	Eukaryotic translation initiation factor 4 gamma 1	96ImmuneRes
Q04759	PRKCQ	Protein kinase C theta type	96ImmuneRes
Q05084	ICA1	Islet cell autoantigen 1	96ImmuneRes
P23229	ITGA6	Integrin alpha-6	96ImmuneRes
P27540	ARNT	Aryl hydrocarbon receptor nuclear translocator	96ImmuneRes
P19474	TRIM21	E3 ubiquitin-protein ligase TRIM21	96ImmuneRes
O14867	BACH1	Transcription regulator protein BACH1	96ImmuneRes
O43597	SPRY2	Protein sprouty homolog 2	96ImmuneRes
O43736	ITM2A	Integral membrane protein 2A	96ImmuneRes
O60449	LY75	Lymphocyte antigen 75	96ImmuneRes
O60880	SH2D1A	SH2 domain-containing protein 1A	96ImmuneRes
O75475	PSIP1	PC4 and SFRS1-interacting protein	96ImmuneRes
O76036	NCR1	Natural cytotoxicity triggering receptor 1	96ImmuneRes
O94992	HEXIM1	Protein HEXIM1	96ImmuneRes
O95786	DDX58	Antiviral innate immune response receptor RIG-I	96ImmuneRes
P05113	IL5	Interleukin-5	96ImmuneRes
P22301	IL10	Interleukin-10	96ImmuneRes
O00273	DFFA	DNA fragmentation factor subunit alpha	96ImmuneRes
P05412	JUN	Transcription factor AP-1	96ImmuneRes
P08727	KRT19	Keratin	96ImmuneRes
P09038	FGF2	Fibroblast growth factor 2	96ImmuneRes
P10747	CD28	T-cell-specific surface glycoprotein CD28	96ImmuneRes
P14317	HCLS1	Hematopoietic lineage cell-specific protein	96ImmuneRes
P15514	AREG	Amphiregulin	96ImmuneRes
P16278	GLB1	Beta-galactosidase	96ImmuneRes
P16455	MGMT	Methylated-DNA--protein-cysteine methyltransferase	96ImmuneRes
P18564	ITGB6	Integrin beta-6	96ImmuneRes
P18627	LAG3	Lymphocyte activation gene 3 protein	96ImmuneRes
P05231	IL6	Interleukin-6	96ImmuneRes
P52294	KPNA1	Importin subunit alpha-5	96ImmuneRes
Q00978	IRF9	Interferon regulatory factor 9	96ImmuneRes
Q8N608	DPP10	Inactive dipeptidyl peptidase 10	96ImmuneRes
Q8IU57	IFNLR1	Interferon lambda receptor 1	96ImmuneRes
Q7Z6M3	MILR1	Allergin-1	96ImmuneRes
Q6ZUJ8	PIK3AP1	Phosphoinositide 3-kinase adapter protein 1	96ImmuneRes
Q6UXB4	CLEC4G	C-type lectin domain family 4 member G	96ImmuneRes
Q6EIG7	CLEC6A	C-type lectin domain family 6 member A	96ImmuneRes
Q6DN72	FCRL6	Fc receptor-like protein 6	96ImmuneRes
Q15661	TPSAB1	Tryptase alpha/beta-1	96ImmuneRes
Q8NHJ6	LILRB4	Leukocyte immunoglobulin-like receptor subfamily B member 4	96ImmuneRes
Q15517	CDSN	Corneodesmosin	96ImmuneRes
Q14203	DCTN1	Dynactin subunit 1	96ImmuneRes
Q13574	DGKZ	Diacylglycerol kinase zeta	96ImmuneRes
Q13490	BIRC2	Baculoviral IAP repeat-containing protein 2	96ImmuneRes
Q13241	KLRD1	Natural killer cells antigen CD94	96ImmuneRes
Q12968	NFATC3	Nuclear factor of activated T-cells	96ImmuneRes
Q12933	TRAF2	TNF receptor-associated factor 2	96ImmuneRes
Q07065	CKAP4	Cytoskeleton-associated protein 4	96ImmuneRes
Q06830	PRDX1	Peroxiredoxin-1	96ImmuneRes
Q14435	GALNT3	Polypeptide N-acetylgalactosaminyltransferase 3	96ImmuneRes
Q05516	ZBTB16	Zinc finger and BTB domain-containing protein 16	96ImmuneRes
Q8WTT0	CLEC4C	C-type lectin domain family 4 member C	96ImmuneRes
Q92844	TANK	TRAF family member-associated NF-kappa-B activator	96ImmuneRes
Q9Y2J8	PADI2	Protein-arginine deiminase type-2	96ImmuneRes
Q9UQV4	LAMP3	Lysosome-associated membrane glycoprotein 3	96ImmuneRes
Q9UQQ2	SH2B3	SH2B adapter protein 3	96ImmuneRes
Q9UNE0	EDAR	Tumor necrosis factor receptor superfamily member EDAR	96ImmuneRes
Q9UN19	DAPP1	Dual adapter for phosphotyrosine and 3-phosphotyrosine and 3-phosphoinositide	96ImmuneRes
Q9UMR7	CLEC4A	C-type lectin domain family 4 member A	96ImmuneRes
Q9UKX5	ITGA11	Integrin alpha-11	96ImmuneRes
Q9UHC6	CNTNAP2	Contactin-associated protein-like 2	96ImmuneRes
Q8WXI8	CLEC4D	C-type lectin domain family 4 member D	96ImmuneRes
Q9NWZ3	IRAK4	Interleukin-1 receptor-associated kinase 4	96ImmuneRes
Q9HCM2	PLXNA4	Plexin-A4	96ImmuneRes
Q9GZT9	EGLN1	Egl nine homolog 1	96ImmuneRes
Q9C035	TRIM5	Tripartite motif-containing protein 5	96ImmuneRes
Q9BXN2	CLEC7A	C-type lectin domain family 7 member A	96ImmuneRes
Q96SB3	PPP1R9B	Neurabin-2	96ImmuneRes
Q96PD2	DCBLD2	Discoidin	96ImmuneRes
Q96P31	FCRL3	Fc receptor-like protein 3	96ImmuneRes
Q96DB9	FXYD5	FXYD domain-containing ion transport regulator 5	96ImmuneRes
Q9NP99	TREM1	Triggering receptor expressed on myeloid cells 1	96ImmuneRes
Q9Y3P8	SIT1	Signaling threshold-regulating transmembrane adapter 1	96ImmuneRes

### Sheet: 96Inflammation
UniProt ID	Gene	Protein name	panel
P30203	CD6	T-cell differentiation antigen CD6	96Inflammation
P21583	KITLG	Kit ligand	96Inflammation
Q14116	IL18	Interleukin-18	96Inflammation
Q13291	SLAMF1	Signaling lymphocytic activation molecule	96Inflammation
P01135	TGFA	Protransforming growth factor alpha	96Inflammation
Q99616	CCL13	C-C motif chemokine 13	96Inflammation
P51671	CCL11	Eotaxin	96Inflammation
O43557	TNFSF14	Tumor necrosis factor ligand superfamily member 14	96Inflammation
Q9GZV9	FGF23	Fibroblast growth factor 23	96Inflammation
Q13651	IL10RA	Interleukin-10 receptor subunit alpha	96Inflammation
P13236	CCL4	C-C motif chemokine 4	96Inflammation
P12034	FGF5	Fibroblast growth factor 5	96Inflammation
P42702	LIFR	Leukemia inhibitory factor receptor	96Inflammation
Q9NSA1	FGF21	Fibroblast growth factor 21	96Inflammation
Q99731	CCL19	C-C motif chemokine 19	96Inflammation
Q13261	IL15RA	Interleukin-15 receptor subunit alpha	96Inflammation
Q08334	IL10RB	Interleukin-10 receptor subunit beta	96Inflammation
Q8N6P7	IL22RA1	Interleukin-22 receptor subunit alpha-1	96Inflammation
Q13478	IL18R1	Interleukin-18 receptor 1	96Inflammation
Q9NZQ7	CD274	Programmed cell death 1 ligand 1	96Inflammation
P01138	NGF	Beta-nerve growth factor	96Inflammation
P42830	CXCL5	C-X-C motif chemokine 5	96Inflammation
P03956	MMP1	Interstitial collagenase	96Inflammation
O14788	TNFSF11	Tumor necrosis factor ligand superfamily member 11	96Inflammation
Q969D9	TSLP	Thymic stromal lymphopoietin	96Inflammation
P60568	IL2	Interleukin-2	96Inflammation
P15692	VEGFA	Vascular endothelial growth factor A	96Inflammation
P80098	CCL7	C-C motif chemokine 7	96Inflammation
P39905	GDNF	Glial cell line-derived neurotrophic factor	96Inflammation
Q9H5V8	CDCP1	CUB domain-containing protein 1	96Inflammation
Q9BZW8	CD244	Natural killer cell receptor 2B4	96Inflammation
P13232	IL7	Interleukin-7	96Inflammation
O00300	TNFRSF11B	Tumor necrosis factor receptor superfamily member 11B	96Inflammation
P01137	TGFB1	Transforming growth factor beta-1 proprotein	96Inflammation
P00749	PLAU	Urokinase-type plasminogen activator	96Inflammation
P05231	IL6	Interleukin-6	96Inflammation
P09341	CXCL1	Growth-regulated alpha protein	96Inflammation
Q9P0M4	IL17C	Interleukin-17C	96Inflammation
Q16552	IL17A	Interleukin-17A	96Inflammation
O14625	CXCL11	C-X-C motif chemokine 11	96Inflammation
O15169	AXIN1	Axin-1	96Inflammation
P50591	TNFSF10	Tumor necrosis factor ligand superfamily member 10	96Inflammation
Q9UHF4	IL20RA	Interleukin-20 receptor subunit alpha	96Inflammation
Q07325	CXCL9	C-X-C motif chemokine 9	96Inflammation
P28325	CST5	Cystatin-D	96Inflammation
P14784	IL2RB	Interleukin-2 receptor subunit beta	96Inflammation
P01583	IL1A	Interleukin-1 alpha	96Inflammation
P13725	OSM	Oncostatin-M	96Inflammation
P13500	CCL2	C-C motif chemokine 2	96Inflammation
P10145	CXCL8	Interleukin-8	96Inflammation
Q8NFT8	DNER	Delta and Notch-like epidermal growth factor-related receptor	96Inflammation
Q9NRJ3	CCL28	C-C motif chemokine 28	96Inflammation
Q8IXJ6	SIRT2	NAD-dependent protein deacetylase sirtuin-2	96Inflammation
Q9NYY1	IL20	Interleukin-20	96Inflammation
Q13541	EIF4EBP1	Eukaryotic translation initiation factor 4E-binding protein 1	96Inflammation
P02778	CXCL10	C-X-C motif chemokine 10	96Inflammation
P80162	CXCL6	C-X-C motif chemokine 6	96Inflammation
P49771	FLT3LG	Fms-related tyrosine kinase 3 ligand	96Inflammation
P80511	S100A12	Protein S100-A12	96Inflammation
P10147	CCL3	C-C motif chemokine 3	96Inflammation
P55773	CCL23	C-C motif chemokine 23	96Inflammation
P01375	TNF	Tumor necrosis factor	96Inflammation
P22301	IL10	Interleukin-10	96Inflammation
P09238	MMP10	Stromelysin-2	96Inflammation
Q5T4W7	ARTN	Artemin	96Inflammation
P35225	IL13	Interleukin-13	96Inflammation
Q13007	IL24	Interleukin-24	96Inflammation
P29460	IL12B	Interleukin-12 subunit beta	96Inflammation
P06127	CD5	T-cell surface glycoprotein CD5	96Inflammation
P14210	HGF	Hepatocyte growth factor	96Inflammation
P25942	CD40	Tumor necrosis factor receptor superfamily member 5	96Inflammation
P01579	IFNG	Interferon gamma	96Inflammation
P09603	CSF1	Macrophage colony-stimulating factor 1	96Inflammation
P01374	LTA	Lymphotoxin-alpha	96Inflammation
P00813	ADA	Adenosine deaminase	96Inflammation
P05113	IL5	Interleukin-5	96Inflammation
O95630	STAMBP	STAM-binding protein	96Inflammation
P50225	SULT1A1	Sulfotransferase 1A1	96Inflammation
P78556	CCL20	C-C motif chemokine 20	96Inflammation
O43508	TNFSF12	Tumor necrosis factor ligand superfamily member 12	96Inflammation
O95760	IL33	Interleukin-33	96Inflammation
P20783	NTF3	Neurotrophin-3	96Inflammation
P78423	CX3CL1	Fractalkine	96Inflammation
O15444	CCL25	C-C motif chemokine 25	96Inflammation
Q14790	CASP8	Caspase-8	96Inflammation
P80075	CCL8	C-C motif chemokine 8	96Inflammation
Q99748	NRTN	Neurturin	96Inflammation
P15018	LIF	Leukemia inhibitory factor	96Inflammation
P05112	IL4	Interleukin-4	96Inflammation
O95750	FGF19	Fibroblast growth factor 19	96Inflammation
Q07011	TNFRSF9	Tumor necrosis factor receptor superfamily member 9	96Inflammation
P01732	CD8A	T-cell surface glycoprotein CD8 alpha chain	96Inflammation

### Sheet: 48Cytokine
UniProt ID	Gene	Protein name	panel
Q14116	IL18	Interleukin-18	48Cytokine
P14210	HGF	Hepatocyte growth factor	48Cytokine
Q99731	CCL19	C-C motif chemokine 19	48Cytokine
P13500	CCL2	C-C motif chemokine 2	48Cytokine
P39900	MMP12	Macrophage metalloelastase	48Cytokine
P01374	LTA	Lymphotoxin-alpha	48Cytokine
P49771	FLT3LG	Fms-related tyrosine kinase 3 ligand	48Cytokine
P01375	TNF	Tumor necrosis factor	48Cytokine
Q16552	IL17A	Interleukin-17A	48Cytokine
P60568	IL2	Interleukin-2	48Cytokine
Q96PD4	IL17F	Interleukin-17F	48Cytokine
P09919	CSF3	Granulocyte colony-stimulating factor	48Cytokine
P01584	IL1B	Interleukin-1 beta	48Cytokine
P78380	OLR1	Oxidized low-density lipoprotein receptor 1	48Cytokine
O43508	TNFSF12	Tumor necrosis factor ligand superfamily member 12	48Cytokine
P02778	CXCL10	C-X-C motif chemokine 10	48Cytokine
P15692	VEGFA	Vascular endothelial growth factor A	48Cytokine
O95760	IL33	Interleukin-33	48Cytokine
Q969D9	TSLP	Thymic stromal lymphopoietin	48Cytokine
P01579	IFNG	Interferon gamma	48Cytokine
P13236	CCL4	C-C motif chemokine 4	48Cytokine
P01135	TGFA	Protransforming growth factor alpha	48Cytokine
P35225	IL13	Interleukin-13	48Cytokine
P10145	CXCL8	Interleukin-8	48Cytokine
P80075	CCL8	C-C motif chemokine 8	48Cytokine
P05231	IL6	Interleukin-6	48Cytokine
Q99616	CCL13	C-C motif chemokine 13	48Cytokine
P04141	CSF2	Granulocyte-macrophage colony-stimulating factor	48Cytokine
P80098	CCL7	C-C motif chemokine 7	48Cytokine
P05112	IL4	Interleukin-4	48Cytokine
P50591	TNFSF10	Tumor necrosis factor ligand superfamily member 10	48Cytokine
P13725	OSM	Oncostatin-M	48Cytokine
P03956	MMP1	Interstitial collagenase	48Cytokine
P01133	EGF	Pro-epidermal growth factor	48Cytokine
P13232	IL7	Interleukin-7	48Cytokine
P40933	IL15	Interleukin-15	48Cytokine
P09603	CSF1	Macrophage colony-stimulating factor 1	48Cytokine
Q07325	CXCL9	C-X-C motif chemokine 9	48Cytokine
O14625	CXCL11	C-X-C motif chemokine 11	48Cytokine
Q9P0M4	IL17C	Interleukin-17C	48Cytokine
P48061	CXCL12	Stromal cell-derived factor 1	48Cytokine
P51671	CCL11	Eotaxin	48Cytokine
P22301	IL10	Interleukin-10	48Cytokine
P10147	CCL3	C-C motif chemokine 3	48Cytokine
Q14213_Q8NEV9	EBI3_IL27	Interleukin-27	48Cytokine
